# Bumble Bee Abundance and Diversity Increase with Intensity of Tallgrass Prairie Restoration Intervention

**DOI:** 10.64898/2026.03.24.713996

**Authors:** Jade M. Kochanski, Stephanie L. McFarlane, Ellen I. Damschen, Claudio Gratton

## Abstract

**Introduction:** Human land-use intensification and the resulting habitat loss are primary drivers of insect pollinator declines. Habitat restoration offers a promising approach to counteract these declines, yet landscape-level evaluations of bee responses to restoration and management remain limited. We conducted a two-year, landscape-scale study in Wisconsin, USA, to assess how different intensities of tallgrass prairie restoration and management affect bumble bees (*Bombus* spp.).

**Objectives:** This study aimed to determine whether (1) bumble bee abundance and diversity increase with assisted restoration, and (2) outcomes differ between low-(seeded only) and moderate-intensity (seeded and managed with prescribed fire) interventions.

**Methods:** Using catch-and-release surveys, we measured bumble bee abundance and diversity at 32 sites representing a gradient in restoration intervention: no intervention (unassisted recovery), low intervention, and moderate intervention.

**Results:** Bumble bee abundance and diversity were higher at assisted restoration sites (low and moderate intervention) than at unassisted sites. Although both tended to be greater at moderate than low intervention intensities, these differences were not statistically significant. Bumble bee community composition also differed across intervention intensity, driven by shifts in dominant species (e.g., *B. impatiens* and *B. griseocollis*). Rarer taxa, including endangered and vulnerable species, occurred only at assisted restoration sites, with the largest populations at moderate intervention sites. Across all sites, bumble bee responses were strongly and positively associated with floral abundance, but not with semi-natural habitat in the surrounding landscape.

**Conclusion:** Our findings demonstrate that assisted grassland restoration can effectively increase bumble bee abundance and diversity, supporting its value as a conservation practice for pollinators.

Implications for Practice: (1) Grassland restorations targeting plant communities can successfully support nontarget pollinators across a range of management intensities and landscape contexts. Adding seeds of pollinator-preferred plants could improve restorations with low floral abundance and diversity. (2) Management of existing restorations is important to maintain abundant floral resources and diverse pollinator communities. Because sites varied widely in prescribed fire use, our findings likely represent a conservative estimate of its benefits, and higher intervention intensity (e.g., repeated seeding, regular fire, mechanical or chemical shrub and invasive plants control) may further enhance outcomes for bumble bees.
