## Supplementary material for "Bumble Bee Abundance and Diversity Increase with Intensity of Tallgrass Prairie Restoration Intervention": Associated Data

### Sheet: metadata
Instructions for Use
Download each tab as a separate .csv file to use in R.
Workbook Tab	Tab Description	Variable	Variable Description
bombus_responses	Bombus abundance and diversity for each site, grouped by site visit within each study year. Also contains predictor variables for Bombus related analyses.	EasementID	Five character, unique, anonymized identifier for each study site.
		Visit	The visit within a year at which surveys were conducted. Two visits in 2018 (mid-season and late-season); three visits in 2019 (early, mid-, and late-season). Early season generally occurred in June. Mid season generally occurred in July. Late season generally occurred in August.
		Year	Study year (2018 or 2019)
		TotalBees	All bees observed at a site during timed surveys, summed per visit per site.
		RestorationCategory	Restoration intervention intensity category. See methods for description of each: No (No intervention; n = 6), Low (Low intervention; n = 13), Mod (Moderate intervention; n = 13).
		invSimp	Inverse Simpson's Diversity Index for bumble bee diversity. Larger values indicate higher diversity.
		SemiNatural	Within a 1.5-km radius buffer surrounding each study site, we quantified the proportion of the buffer made up of "semi-natural habitat," which is the sum of grassland, wetland, forest, and shrubland from the National Land Cover Database (NLCD). This value is the percentage of the buffer made of of semi-natural habitat.
		TotalFlowers	The number of quadrats in which each flowering plant species occurred, counts summed across all species and 96 quadrats for a given visit at each site. The total number of quadrat-level species occurrences at a site and not simply the number of quadrats with flowers present. Multiple species in a single quadrat contribute multiple occurrences (e.g., two species in one quadrat adds 2 to abundance).
floral_incidence	Floral abundance for each site, grouped by site visit within each study year. Also contains relevant predictor variables for floral analyses.	EasementID	Five character, unique, anonymized identifier for each study site.
		Visit	The visit within a year at which surveys were conducted. Two visits in 2018 (mid-season and late-season); three visits in 2019 (early, mid-, and late-season). Early season generally occurred in June. Mid season generally occurred in July. Late season generally occurred in August.
		Year	Study year (2018 or 2019)
		TotalFlowers	The number of quadrats in which each flowering plant species occurred, counts summed across all species and 96 quadrats for a given visit at each site. The total number of quadrat-level species occurrences at a site and not simply the number of quadrats with flowers present. Multiple species in a single quadrat contribute multiple occurrences (e.g., two species in one quadrat adds 2 to abundance).
		RestorationCategory	Restoration intervention intensity category. See methods for description of each: No (No intervention; n = 6), Low (Low intervention; n = 13), Mod (Moderate intervention; n = 13).
		SemiNatural	Within a 1.5-km radius buffer surrounding each study site, we quantified the proportion of the buffer made up of "semi-natural habitat," which is the sum of grassland, wetland, forest, and shrubland from the National Land Cover Database (NLCD). This value is the percentage of the buffer made of of semi-natural habitat.
community_matrix	Matrix for the PERMANOVA bumble bee community composition analyses. Formatted as a visit by species matrix.	BOMAUR	Counts of the species complex for Bombus auricomus and B. pensylvanicus at each site, summed across all visits by year.
		BOMBIM	Counts of Bombus bimaculatus at each site, summed across all visits by year.
		BOMGRI	Counts of Bombus griseocollis at each site, summed across all visits by year.
		BOMIMP	Counts of Bombus impatiens at each site, summed across all visits by year.
		BOMRUF	Counts of Bombus rufocinctus at each site, summed across all visits by year.
		VAGSAN	Counts of the species complex for Bombus vagans and B. sandersoni at each site, summed across all visits by year.
community_env	Site-level predictor variables formatted to correspond with the community_matrix for the PERMANOVA bumble bee community composition analyses.	EasementID	Five character, unique, anonymized identifier for each study site.
		Year	Study year (2018 or 2019)
		RestorationCategory	Restoration intervention intensity category. See methods for description of each: No (No intervention; n = 6), Low (Low intervention; n = 13), Mod (Moderate intervention; n = 13).
		SemiNatural	Within a 1.5-km radius buffer surrounding each study site, we quantified the proportion of the buffer made up of "semi-natural habitat," which is the sum of grassland, wetland, forest, and shrubland from the National Land Cover Database (NLCD). This value is the percentage of the buffer made of of semi-natural habitat.
		TotalFlowers	The number of quadrats in which each flowering plant species occurred, counts summed across all species and 96 quadrats for a given visit at each site. The total number of quadrat-level species occurrences at a site and not simply the number of quadrats with flowers present. Multiple species in a single quadrat contribute multiple occurrences (e.g., two species in one quadrat adds 2 to abundance).

### Sheet: bombus_responses
EasementID	Visit	Year	TotalBees	RestorationCategory	invSimp	SemiNatural	TotalFlowers
0074F	late	2018	7	Mod	1.56103	27.7233	20
0074F	mid	2018	18	Mod	2.25638	27.7233	136
0075V	early	2019	0	Low	1	42.4331	3
0075V	late	2019	0	Low	2.29936	42.4331	29
0075V	mid	2019	0	Low	0	42.4331	12
0077R	early	2019	0	Low	1.75362	75.4522	3
0077R	late	2019	2	Low	1.68966	75.4522	29
0077R	mid	2019	4	Low	2.81395	75.4522	36
0078F	late	2018	0	Low	1.8	36.9205	13
0078F	mid	2018	4	Low	3.13833	36.9205	32
0078S	early	2019	0	Low	0	46.7958	22
0078S	late	2019	0	Low	4.41176	46.7958	11
0078S	mid	2019	1	Low	3.57143	46.7958	37
792	early	2019	0	Mod	2	57.8177	58
792	late	2019	1	Mod	1	57.8177	82
792	mid	2019	1	Mod	2	57.8177	98
007BY	early	2019	0	Mod	0	36.6994	21
007BY	late	2019	6	Mod	3.0625	36.6994	119
007BY	mid	2019	2	Mod	2.90909	36.6994	54
007C6	early	2019	0	Mod	0	40.9652	30
007C6	late	2018	1	Mod	2	40.9652	31
007C6	late	2019	0	Mod	2.57895	40.9652	73
007C6	mid	2018	7	Mod	3.4	40.9652	90
007C6	mid	2019	9	Mod	2.89834	40.9652	75
007CQ	late	2018	0	No	1	13.3758	2
007CQ	mid	2018	0	No	0	13.3758	10
007F5	early	2019	0	Mod	2	57.492	13
007F5	late	2019	12	Mod	3.76817	57.492	170
007F5	mid	2019	1	Mod	1.8	57.492	68
007KH	early	2019	0	Low	0	30.4614	22
007KH	late	2019	30	Low	1.69142	30.4614	116
007KH	mid	2019	0	Low	1	30.4614	4
007R5	early	2019	0	No	0	66.9385	34
007R5	late	2019	1	No	3	66.9385	45
007R5	mid	2019	0	No	1	66.9385	10
007V7	early	2019	0	Mod	0	35.0299	6
007V7	late	2019	9	Mod	3.9823	35.0299	102
007V7	mid	2019	0	Mod	0	35.0299	10
007XH	late	2019	1	No	2	71.2098	64
007XH	mid	2019	0	No	0	71.2098	77
00MBG	late	2018	0	Low	0	15.4287	5
00MBG	late	2019	8	Low	1.63739	15.4287	109
00MBG	mid	2018	13	Low	1.90759	15.4287	127
00MBG	mid	2019	0	Low	1	15.4287	38
00MDP	early	2019	0	No	2.31429	54.1327	64
00MDP	late	2019	0	No	0	54.1327	66
00MDP	mid	2019	1	No	1	54.1327	65
00MJ8	early	2019	0	Mod	2	24.0602	49
00MJ8	late	2019	10	Mod	1.41956	24.0602	117
00MJ8	mid	2019	2	Mod	2	24.0602	170
00MJ9	early	2019	0	Mod	0	61.9054	52
00MJ9	late	2019	6	Mod	1.9727	61.9054	118
00MJ9	mid	2019	2	Mod	2.13333	61.9054	144
00MJC	early	2019	0	Mod	1	59.6661	56
00MJC	late	2018	12	Mod	2.4381	59.6661	63
00MJC	late	2019	2	Mod	2.53165	59.6661	98
00MJC	mid	2018	61	Mod	3.49174	59.6661	184
00MJC	mid	2019	24	Mod	2.31429	59.6661	248
00NCQ	early	2019	1	No	1	65.7023	95
00NCQ	late	2019	0	No	0	65.7023	61
00NCQ	mid	2019	0	No	0	65.7023	82
00VTR	early	2019	0	Low	0	53.8305	1
00VTR	late	2019	22	Low	2.81798	53.8305	86
00VTR	mid	2019	0	Low	0	53.8305	20
00WKB	late	2018	16	Mod	3.48193	26.9515	83
00WKB	mid	2018	26	Mod	2.13678	26.9515	236
00WSC	late	2019	6	Mod	2.88589	6.99185	120
00WSC	mid	2019	14	Mod	1.28993	6.99185	161
00WV0	early	2019	0	Mod	1	46.1637	3
00WV0	late	2018	20	Mod	1.35849	46.1637	198
00WV0	late	2019	8	Mod	2.59603	46.1637	382
00WV0	mid	2018	8	Mod	4.6	46.1637	200
00WV0	mid	2019	0	Mod	2	46.1637	124
00WY5	early	2019	3	Mod	1.51515	31.4435	21
00WY5	late	2019	4	Mod	2.6129	31.4435	31
00WY5	mid	2019	26	Mod	2.86654	31.4435	215
00XMS	early	2019	0	Low	1	28.7134	19
00XMS	late	2019	7	Low	3.16484	28.7134	220
00XMS	mid	2019	1	Low	1	28.7134	75
00XMV	early	2019	1	Low	1.67442	7.79817	30
00XMV	late	2019	3	Low	3.27027	7.79817	118
00XMV	mid	2019	0	Low	2.66667	7.79817	103
00XX7	early	2019	0	Low	2	39.3403	111
00XX7	late	2019	12	Low	1.15294	39.3403	173
00XX7	mid	2019	1	Low	2	39.3403	174
00XXK	late	2018	4	No	1.84906	34.0301	5
00XXK	mid	2018	3	No	1.86076	34.0301	3
00XYF	early	2019	0	Low	0	42.2239	40
00XYF	late	2019	2	Low	2.27273	42.2239	98
00XYF	mid	2019	19	Low	3.46903	42.2239	188
0129G	early	2019	0	Low	0	44.1431	25
0129G	late	2018	15	Low	2.27824	44.1431	94
0129G	late	2019	0	Low	1	44.1431	60
0129G	mid	2018	0	Low	0	44.1431	98
0129G	mid	2019	0	Low	0	44.1431	52
01DBS	mid	2018	6	Low	2.17778	27.6468	166

### Sheet: floral_incidence
EasementID	Visit	Year	TotalFlowers	RestorationCategory	SemiNatural
0074F	late	2018	20	Mod	27.7233
0074F	mid	2018	136	Mod	27.7233
0075V	early	2019	3	Low	42.4331
0075V	late	2019	29	Low	42.4331
0075V	mid	2019	12	Low	42.4331
0077R	early	2019	3	Low	75.4522
0077R	late	2019	29	Low	75.4522
0077R	mid	2019	36	Low	75.4522
0078F	late	2018	13	Low	36.9205
0078F	mid	2018	32	Low	36.9205
0078S	early	2019	22	Low	46.7958
0078S	late	2019	11	Low	46.7958
0078S	mid	2019	37	Low	46.7958
792	early	2019	58	Mod	57.8177
792	late	2019	82	Mod	57.8177
792	mid	2019	98	Mod	57.8177
007BY	early	2019	21	Mod	36.6994
007BY	late	2019	119	Mod	36.6994
007BY	mid	2019	54	Mod	36.6994
007C6	early	2019	30	Mod	40.9652
007C6	late	2018	31	Mod	40.9652
007C6	late	2019	73	Mod	40.9652
007C6	mid	2018	90	Mod	40.9652
007C6	mid	2019	75	Mod	40.9652
007CQ	late	2018	2	No	13.3758
007CQ	mid	2018	10	No	13.3758
007F5	early	2019	13	Mod	57.492
007F5	late	2019	170	Mod	57.492
007F5	mid	2019	68	Mod	57.492
007KH	early	2019	22	Low	30.4614
007KH	late	2019	116	Low	30.4614
007KH	mid	2019	4	Low	30.4614
007R5	early	2019	34	No	66.9385
007R5	late	2019	45	No	66.9385
007R5	mid	2019	10	No	66.9385
007V7	early	2019	6	Mod	35.0299
007V7	late	2019	102	Mod	35.0299
007V7	mid	2019	10	Mod	35.0299
007XH	late	2019	64	No	71.2098
007XH	mid	2019	77	No	71.2098
00MBG	late	2018	5	Low	15.4287
00MBG	late	2019	109	Low	15.4287
00MBG	mid	2018	127	Low	15.4287
00MBG	mid	2019	38	Low	15.4287
00MDP	early	2019	64	No	54.1327
00MDP	late	2019	66	No	54.1327
00MDP	mid	2019	65	No	54.1327
00MJ8	early	2019	49	Mod	24.0602
00MJ8	late	2019	117	Mod	24.0602
00MJ8	mid	2019	170	Mod	24.0602
00MJ9	early	2019	52	Mod	61.9054
00MJ9	late	2019	118	Mod	61.9054
00MJ9	mid	2019	144	Mod	61.9054
00MJC	early	2019	56	Mod	59.6661
00MJC	late	2018	63	Mod	59.6661
00MJC	late	2019	98	Mod	59.6661
00MJC	mid	2018	184	Mod	59.6661
00MJC	mid	2019	248	Mod	59.6661
00NCQ	early	2019	95	No	65.7023
00NCQ	late	2019	61	No	65.7023
00NCQ	mid	2019	82	No	65.7023
00VTR	early	2019	1	Low	53.8305
00VTR	late	2019	86	Low	53.8305
00VTR	mid	2019	20	Low	53.8305
00WKB	late	2018	83	Mod	26.9515
00WKB	mid	2018	236	Mod	26.9515
00WSC	late	2019	120	Mod	6.99185
00WSC	mid	2019	161	Mod	6.99185
00WV0	early	2019	3	Mod	46.1637
00WV0	late	2018	198	Mod	46.1637
00WV0	late	2019	382	Mod	46.1637
00WV0	mid	2018	200	Mod	46.1637
00WV0	mid	2019	124	Mod	46.1637
00WY5	early	2019	21	Mod	31.4435
00WY5	late	2019	31	Mod	31.4435
00WY5	mid	2019	215	Mod	31.4435
00XMS	early	2019	19	Low	28.7134
00XMS	late	2019	220	Low	28.7134
00XMS	mid	2019	75	Low	28.7134
00XMV	early	2019	30	Low	7.79817
00XMV	late	2019	118	Low	7.79817
00XMV	mid	2019	103	Low	7.79817
00XX7	early	2019	111	Low	39.3403
00XX7	late	2019	173	Low	39.3403
00XX7	mid	2019	174	Low	39.3403
00XXK	late	2018	5	No	34.0301
00XXK	mid	2018	3	No	34.0301
00XYF	early	2019	40	Low	42.2239
00XYF	late	2019	98	Low	42.2239
00XYF	mid	2019	188	Low	42.2239
0129G	early	2019	25	Low	44.1431
0129G	late	2018	94	Low	44.1431
0129G	late	2019	60	Low	44.1431
0129G	mid	2018	98	Low	44.1431
0129G	mid	2019	52	Low	44.1431
01DBS	mid	2018	166	Low	27.6468
01DBS	mid	2019	1	Low	27.6468

### Sheet: community_matrix
BOMAUR	BOMBIM	BOMGRI	BOMIMP	BOMRUF	VAGSAN
0	1	7	5	0	0
0	1	3	5	1	2
0	2	4	4	1	1
0	2	4	4	1	3
0	1	2	3	3	1
2	0	2	2	0	0
3	1	3	3	0	1
0	3	3	3	0	2
0	4	5	6	0	2
0	0	0	1	0	0
1	0	4	4	0	2
2	2	1	7	1	0
0	0	3	0	1	1
3	2	2	4	2	2
0	0	3	3	0	0
2	1	2	5	0	2
0	0	4	5	0	0
0	0	2	0	2	3
2	0	6	1	0	1
3	2	6	0	2	2
7	3	8	8	2	1
2	0	6	5	3	2
0	0	0	1	0	0
4	0	4	5	0	1
3	0	7	5	3	5
0	0	4	7	3	1
2	1	3	7	3	3
3	0	3	4	0	0
3	2	7	4	3	2
1	0	2	4	3	1
3	0	4	1	3	2
0	0	2	7	1	2
1	1	5	4	1	1
4	3	4	5	1	1
1	0	6	6	1	2
0	0	1	0	0	0
0	3	3	0	0	1

### Sheet: community_env
EasementID	Year	RestorationCategory	SemiNatural	TotalFlowers
0074F	2018	Mod	27.7233	156
0075V	2019	Low	42.4331	44
0077R	2019	Low	75.4522	68
0078F	2018	Low	36.9205	45
0078S	2019	Low	46.7958	70
792	2019	Mod	57.8177	238
007BY	2019	Mod	36.6994	194
007C6	2018	Mod	40.9652	121
007C6	2019	Mod	40.9652	178
007CQ	2018	No	13.3758	12
007F5	2019	Mod	57.492	251
007KH	2019	Low	30.4614	142
007R5	2019	No	66.9385	89
007V7	2019	Mod	35.0299	118
007XH	2019	No	71.2098	141
00MBG	2018	Low	15.4287	132
00MBG	2019	Low	15.4287	147
00MDP	2019	No	54.1327	195
00MJ8	2019	Mod	24.0602	336
00MJ9	2019	Mod	61.9054	314
00MJC	2018	Mod	59.6661	247
00MJC	2019	Mod	59.6661	402
00NCQ	2019	No	65.7023	238
00VTR	2019	Low	53.8305	107
00WKB	2018	Mod	26.9515	319
00WSC	2019	Mod	6.99185	281
00WV0	2018	Mod	46.1637	398
00WV0	2019	Mod	46.1637	509
00WY5	2019	Mod	31.4435	267
00XMS	2019	Low	28.7134	314
00XMV	2019	Low	7.79817	251
00XX7	2019	Low	39.3403	458
00XXK	2018	No	34.0301	8
00XYF	2019	Low	42.2239	326
0129G	2018	Low	44.1431	192
0129G	2019	Low	44.1431	137
01DBS	2018	Low	27.6468	166
